# MalariaSED: a deep learning framework to decipher the regulatory contributions of noncoding variants in malaria parasites

**DOI:** 10.1101/2022.09.21.508539

**Authors:** Chengqi Wang, Yibo Dong, Chang Li, Jenna Oberstaller, Min Zhang, Justin Gibbons, Camilla Valente Pires, Mianli Xiao, Lei Zhu, Rays H.Y. Jiang, Kami Kim, Jun Miao, Thomas D. Otto, Liwang Cui, John H. Adams, Xiaoming Liu

## Abstract

Malaria remains one of the deadliest infectious diseases. Transcriptional regulation effects of noncoding variants in this unusual genome of malaria parasites remain elusive. We developed a sequence-based, *ab initio* deep learning framework, MalariaSED, for predicting chromatin profiles in malaria parasites. The MalariaSED performance was validated by published ChIP-qPCR and TF motifs results. Applying MalariaSED to ∼1.3 million variants shows that geographically differentiated noncoding variants are associated with parasite invasion and drug resistance. Further analysis reveals chromatin accessibility changes at *Plasmodium falciparum* rings are partly associated with artemisinin resistance. MalariaSED illuminates the potential functional roles of noncoding variants in malaria parasites.
