## Additional file3: Table. S2 for "MalariaSED: a deep learning framework to decipher the regulatory contributions of noncoding variants in malaria parasites"

### Sheet: Sheet1
			Performance of MalariaSED			Performance of convolutional network (3-layers)			Performance of Enformer
P. falciparum	#Positive_set	#Negative_set	AUC_ROC (Random splitting)	AUC_PR (Random splitting)		AUC_ROC (Random splitting)	AUC_PR (Random splitting)		AUC_ROC (Random splitting)	AUC_PR (Random splitting)
H3K9ac_Trophozoites	10418	40022	0.967	0.905		0.95	0.88		0.23	0.34
H3K9ac_Schizonts	978	50547	0.974	0.661		0.94	0.61		0.75	0.12
PfBDP1_Trophozoites	236	51917	0.968	0.786		0.91	0.69		0.83	0.06
PfBDP1_Schizonts	1091	50859	0.969	0.801		0.96	0.74		0.68	0.05
AP2I_Schizonts	321	51743	0.987	0.705		0.93	0.64		0.86	0.03
AP2G_Schizonts	385	51696	0.949	0.538		0.81	0.47		0.67	0.04
AP2G_Sex_rings	267	51800	0.945	0.515		0.9	0.59		0.63	0.07
AP2G_Gametocytes	910	51006	0.982	0.77		0.96	0.73		0.86	0.16
AP2G5_Trophozoites	2223	49070	0.953	0.8		0.97	0.8		0.79	0.35
ATAC_Seq_05_10h	978	50547	0.966	0.65		0.93	0.59		0.53	0.01
ATAC_Seq_15_20h	1780	49370	0.978	0.71		0.94	0.68		0.54	0.02
ATAC_Seq_25_30h	5890	43736	0.972	0.87		0.95	0.81		0.53	0.06
ATAC_Seq_35_40h	5636	43908	0.962	0.818		0.95	0.8		0.53	0.06
P. berghei	#Positive_set	#Negative_set	AUC_ROC	AUC_PR
AP2G2_Gametocytes	6184	30646	0.912	0.739		0.91	0.72		0.91	0.72
AP2O_Ookinetes	2285	36150	0.976	0.804		0.98	0.89		0.98	0.89
