## Additional file4: Table. S3 for "MalariaSED: a deep learning framework to decipher the regulatory contributions of noncoding variants in malaria parasites"

### Sheet: Sheet1
P. falciparum	#Positive_set	#Negative_set	AUC_ROC (Random splitting)	AUC_PR (Random splitting)		The chromosoms for Validaion	The chromosoms for Test	AUC_ROC (Chromosome split)	AUC_PR (Chromosome split)
H3K9ac_Trophozoites	10418	40022	0.967	0.905		Pf3D7_10_v3, Pf3D7_11_v3	Pf3D7_12_v3, Pf3D7_09_v3	0.9	0.69
H3K9ac_Schizonts	978	50547	0.974	0.661		Pf3D7_10_v3, Pf3D7_11_v3	Pf3D7_12_v3, Pf3D7_09_v3	0.91	0.43
PfBDP1_Trophozoites	236	51917	0.968	0.786		Pf3D7_10_v3, Pf3D7_11_v3	Pf3D7_13_v3, Pf3D7_08_v3	0.87	0.56
PfBDP1_Schizonts	1091	50859	0.969	0.801		Pf3D7_10_v3, Pf3D7_11_v3	Pf3D7_13_v3, Pf3D7_08_v3	0.9	0.57
AP2I_Schizonts	321	51743	0.987	0.705		Pf3D7_12_v3	Pf3D7_10_v3	0.94	0.4
AP2G_Schizonts	385	51696	0.949	0.538		Pf3D7_10_v3, Pf3D7_11_v3	Pf3D7_12_v3, Pf3D7_09_v3	0.95	0.44
AP2G_Sex_rings	267	51800	0.945	0.515		Pf3D7_10_v3, Pf3D7_09_v3	Pf3D7_12_v3, Pf3D7_11_v3	0.97	0.41
AP2G_Gametocytes	910	51006	0.982	0.77		Pf3D7_10_v3, Pf3D7_11_v3	Pf3D7_12_v3	0.94	0.54
AP2G5_Trophozoites	2223	49070	0.953	0.8		Pf3D7_10_v3, Pf3D7_11_v3	Pf3D7_12_v3, Pf3D7_09_v3	0.96	0.73
ATAC_Seq_05_10h	978	50547	0.966	0.65		Pf3D7_10_v3, Pf3D7_11_v3	Pf3D7_12_v3, Pf3D7_09_v3	0.91	0.47
ATAC_Seq_15_20h	1780	49370	0.978	0.71		Pf3D7_10_v3, Pf3D7_11_v4	Pf3D7_12_v3, Pf3D7_09_v4	0.96	0.7
ATAC_Seq_25_30h	5890	43736	0.972	0.87		Pf3D7_10_v3, Pf3D7_11_v5	Pf3D7_12_v3, Pf3D7_09_v5	0.95	0.76
ATAC_Seq_35_40h	5636	43908	0.962	0.818		Pf3D7_10_v3, Pf3D7_11_v6	Pf3D7_12_v3, Pf3D7_09_v6	0.94	0.73
P. berghei	#Positive_set	#Negative_set	AUC_ROC (Random sampling)	AUC_PR (Random sampling)		Chromosoms for Validaion	Chromosoms for Test	AUC_ROC (Chromosome split)	AUC_PR (Chromosome split)
AP2G2_Gametocytes	6184	30646	0.912	0.739		PbANKA_10_v3, PbANKA_11_v3	PbANKA_12_v3, PbANKA_09_v3	0.87	0.61
AP2O_Ookinetes	2285	36150	0.976	0.804		PbANKA_10_v3, PbANKA_11_v4	PbANKA_12_v3, PbANKA_09_v4	0.96	0.78
