## Additional file10: Table. S9 for "MalariaSED: a deep learning framework to decipher the regulatory contributions of noncoding variants in malaria parasites"

### Sheet: Local_eqtl
eQTL Information						log2 fold change of odds
eQTL.SNP.	Target.geneID	NT_ref	NT_alt	eQTL.Qvalue	FDR..by.permutation.	ATAC_Ring	ATAC_Early_Trophozoites	ATAC_Late_Trophozoites	ATAC4_Schizonts	pfBDP_Trophozoites	pfBDP_Schizonts	ap2G_Schizonts	ap2G_Sex_rings	ap2G_Gametocytes	ap2I_Schizonts	H3K9ac_Trophozoites	H3K9ac_Schizonts	ap2G5_trophs
Pf3D7_01_v3-262929	PF3D7_0106000	C	T	6.67e-06	0	0.100239	0.359958	0.0707362	0.328164	0.190163	0.269064	0.792311	1.34344	0.48278	0.321662	0.245805	0.500804	0.225274
Pf3D7_01_v3-525303	PF3D7_0113700	G	T	0.173	0.049	0.289652	0.19972	0.166864	0.177906	0.118145	0.086532	0.0437757	0.000919118	0.00614311	0.0653829	0.234078	0.16966	0.0516198
Pf3D7_01_v3-542274	PF3D7_0114300	T	C	0.00977	0.093	0.434514	0.674779	1.33237	4.67446	0.292671	3.44039	0.615618	0.0429282	1.69864	1.66371	0.265263	0.836623	1.33924
Pf3D7_01_v3-559102	PF3D7_0114300	C	A	5.43e-05	0.011	0.688658	1.19748	0.386729	0.481223	0.0361905	0.706333	0.0652859	0.057093	0.0133033	0.0705412	0.376319	0.81455	0.223924
Pf3D7_02_v3-110746	PF3D7_0202100	G	T	0.00319	0.003	0.303838	0.763544	4.33135	0.682665	0.109956	0.410444	0.0934198	0.365561	0.361484	0.0893478	3.06936	0.57775	0.451151
Pf3D7_03_v3-124862	PF3D7_0302300	C	T	0.0228	0.147	0.650552	0.54144	0.190145	0.0811991	0.276006	0.284308	0.112784	0.226896	0.0937607	0.150401	0.0312342	0.615191	1.01171
Pf3D7_05_v3-1289547	PF3D7_0532100	T	C	0.00041	0.002	0.494247	0.441898	0.0837337	0.39928	0.324601	0.354957	0.0543081	0.118434	0.0295382	0.0455355	0.129273	0.2969	0.0838223
Pf3D7_05_v3-219220	PF3D7_0505000	T	C	0.00296	0.003	0.224631	1.70074	0.353811	0.584976	0.133816	0.0509756	0.118645	0.125624	0.423161	0.0307643	0.239005	0.160683	0.051764
Pf3D7_06_v3-1060904	PF3D7_0626300	G	A	0.037	0.013	0.2653	0.172433	0.197993	0.0998132	0.0687433	0.400466	0.137658	0.0183444	0.0999645	0.0153746	0.654768	0.279041	0.0878033
Pf3D7_06_v3-1274832	PF3D7_0630600	C	A	0.0596	0.04	0.40836	0.115849	0.872739	0.685033	0.00285345	0.551683	0.339249	0.117177	0.517823	0.272803	0.674855	0.636191	1.85353
Pf3D7_06_v3-1287404	PF3D7_0630600	A	T	0.0596	0.03	0.369877	0.088163	0.0300435	0.0935212	0.140206	0.562987	0.126109	0.0390594	0.000357688	0.0587051	0.00559968	0.0839743	0.670485
Pf3D7_06_v3-425689	PF3D7_0609900	A	G	0.000264	0.001	0.863568	0.943261	0.0911657	0.0493178	0.0181862	0.136283	0.034633	0.00648852	0.0321525	0.0512661	0.323734	0.176973	0.650359
Pf3D7_06_v3-944249	PF3D7_0623300	C	T	0.0158	0.043	0.737163	0.0381136	0.683743	0.234629	0.173788	0.820993	0.456713	0.447295	0.960401	0.180084	0.27701	0.416323	0.296472
Pf3D7_07_v3-1175762	PF3D7_0727800	G	T	0.000933	0.001	0.212604	1.58525	0.378364	0.771062	0.00872854	0.339527	0.0435061	0.129596	0.137717	0.383777	1.41472	0.539844	0.061637
Pf3D7_07_v3-463084	PF3D7_0710000	A	G	0.00333	0.012	0.49882	0.225498	0.332469	0.782536	0.18354	0.311886	0.116892	0.169685	0.00419496	0.0223503	1.15899	0.088344	0.024987
Pf3D7_07_v3-748644	PF3D7_0717200	G	A	0.0502	0.062	0.197626	0.470833	0.896199	0.102899	0.555823	0.0723992	0.11827	0.465295	0.519192	0.257893	0.447368	0.251134	2.82605
Pf3D7_07_v3-961742	PF3D7_0722700	G	T	0.028	0.036	0.320584	0.236169	0.235549	0.267518	0.147468	0.107958	0.0894573	0.14234	0.0078617	0.0416763	0.324615	0.26188	0.114919
Pf3D7_08_v3-418746	PF3D7_0808400	G	A	0.00153	0.001	0.173774	0.434641	0.867105	0.384233	0.084566	0.170312	0.151185	0.057006	0.134155	0.113264	0.653417	0.104368	0.62615
Pf3D7_08_v3-418765	PF3D7_0808400	T	C	0.00188	0.004	0.449439	0.336525	0.219834	0.212009	0.298121	1.08398	0.0859954	0.069331	0.575543	0.089446	0.267711	0.816684	0.0657277
Pf3D7_08_v3-547377	PF3D7_0810700	A	G	0.0156	0.008	0.477574	0.960991	0.684624	0.527471	0.624171	0.0296662	0.118257	0.3264	0.0751606	0.308794	0.327783	0.78207	0.104307
Pf3D7_09_v3-1384032	PF3D7_0935400	C	T	0.000509	0.001	0.744661	0.144229	1.53937	0.707993	0.268519	0.220963	0.119591	0.0115738	0.273112	0.0455893	0.163954	0.210289	0.194728
Pf3D7_09_v3-188630	PF3D7_0903900	A	G	0.24	0.183	0.442228	0.709967	0.630411	0.0702625	0.393612	0.341062	0.136457	0.236487	0.17905	0.0616736	0.82104	0.14032	0.135149
Pf3D7_09_v3-579819	PF3D7_0913300	A	G	0.00907	0.062	0.785048	0.233996	0.548085	1.00748	0.204109	0.294499	0.099904	0.0401656	0.590882	0.0222985	0.283739	0.179898	0.0728215
Pf3D7_09_v3-594239	PF3D7_0913700	C	G	0.00794	0.042	0.794173	0.164372	1.03238	0.00096871	0.208985	0.044663	0.0193568	0.590019	0.107354	0.0723626	0.128986	0.836749	0.675073
Pf3D7_09_v3-626524	PF3D7_0914500	C	T	0.0467	0.032	0.321201	0.556463	0.0155528	0.00122732	0.359133	0.00412225	0.0254891	0.131151	0.248804	0.106174	0.00907799	0.207382	0.0284994
Pf3D7_10_v3-1207766	PF3D7_1029600	C	T	0.0736	0.063	0.299725	0.079298	0.0607154	0.129623	0.179712	0.398347	0.0810468	0.227368	0.148078	0.105178	0.317666	0.581093	1.34294
Pf3D7_10_v3-138639	PF3D7_1002900	T	C	3.71e-20	0	0.42937	0.481702	0.566834	0.253975	0.264512	0.229163	0.0890883	0.32673	0.0156021	0.0116763	0.41859	0.706203	0.0555381
Pf3D7_10_v3-1397759	PF3D7_1034900	C	T	0.0775	0.062	0.539043	0.620424	0.257433	0.150695	0.204516	0.330027	0.0284858	0.437854	0.341844	0.170925	0.178992	0.234832	1.33223
Pf3D7_10_v3-1429633	PF3D7_1036400	T	C	7.5e-05	0.017	0.214362	0.238219	0.41261	0.818112	0.628075	1.30326	0.00998043	0.14591	0.104589	0.0124461	0.151653	0.00701007	0.12635
Pf3D7_10_v3-1432343	PF3D7_1036400	T	A	5.22e-10	0.001	0.201417	0.105045	0.397167	0.134013	0.00971913	0.246261	0.312762	0.5005	0.148506	0.151616	0.00423598	0.3372	0.151101
Pf3D7_10_v3-1434953	PF3D7_1036400	T	A	5.22e-10	0.001	0.336557	0.312066	0.287095	0.00322511	0.0893402	0.521468	0.00669912	0.0929285	0.346487	0.0160894	0.10104	0.525301	0.0777912
Pf3D7_10_v3-1434954	PF3D7_1036400	T	G	5.22e-10	0.001	0.838431	1.02388	1.29035	0.464701	0.0527698	0.579838	0.0226024	0.00164545	0.161039	0.0557401	0.295243	1.10421	0.0967889
Pf3D7_10_v3-1440758	PF3D7_1036400	G	A	0.00441	0.106	0.432262	0.358539	0.143175	0.129528	0.166771	0.243486	0.417629	0.152196	0.00259209	0.0347535	0.748846	0.551993	0.416712
Pf3D7_10_v3-691647	PF3D7_1017400	A	T	0.00807	0.106	0.822283	0.260959	0.129492	0.123971	0.427002	0.298805	0.186618	0.125894	0.230036	0.0117457	0.0470683	0.503309	0.055821
Pf3D7_10_v3-700170	PF3D7_1017400	C	A	1.56e-05	0.001	0.318673	0.140004	0.0602023	0.128382	0.199838	0.249256	0.0910877	0.0215183	0.0701731	0.104864	0.275252	0.0499425	0.104078
Pf3D7_10_v3-700282	PF3D7_1017400	A	C	5.29e-25	0	0.653286	0.683673	0.0842119	2.10842	0.0239318	1.92349	0.393283	1.27494	0.567576	3.87214	0.177869	1.99186	9.19456
Pf3D7_10_v3-702441	PF3D7_1017400	A	T	0.000291	0.017	0.140272	0.525132	0.149044	0.5246	0.0589336	0.004264	0.0904311	0.300056	0.109498	0.0342047	0.0174914	0.0639528	0.234617
Pf3D7_10_v3-703098	PF3D7_1017400	C	T	0.0076	0.098	0.734128	0.080323	1.19323	1.29363	0.0766328	0.0248881	0.0905205	0.284527	0.138981	0.00530876	0.458503	1.12911	0.0639664
Pf3D7_11_v3-1706600	PF3D7_1142500	A	T	0.00833	0.005	0.527597	0.750629	0.286345	0.0346613	0.21191	0.770243	0.0693656	0.0199789	0.0152597	0.0377304	0.159457	0.24268	0.195654
Pf3D7_11_v3-1706600	PF3D7_1142700	A	T	0.0122	0.007	0.407298	0.769483	0.286345	0.0346613	0.21191	0.770243	0.0693656	0.0199789	0.0152597	0.0377304	0.159457	0.24268	0.195654
Pf3D7_11_v3-842822	PF3D7_1122300	G	T	4.81e-07	0	0.158821	0.109321	0.158529	0.1409	0.60676	0.506581	0.379982	0.321566	0.0587038	0.399717	1.18995	0.354129	0.592565
Pf3D7_11_v3-842823	PF3D7_1122300	G	T	8.83e-07	0	0.706647	1.29921	0.837352	0.201801	0.278491	0.535738	0.0463444	0.169352	0.145319	0.163682	0.799977	1.29958	0.502293
Pf3D7_12_v3-1137939	PF3D7_1228000	A	C	0.000294	0.001	0.275452	0.406901	0.521233	0.980957	0.267366	0.263	0.0553703	0.18709	0.420209	0.0295782	0.721548	0.0656641	0.0154744
Pf3D7_12_v3-303734	PF3D7_1206700	T	A	0.0895	0.031	0.378633	0.0395976	0.294998	0.0863807	0.369735	0.250945	0.212067	0.0368771	0.410023	0.0211724	0.437682	0.00924294	0.0219518
Pf3D7_12_v3-589077	PF3D7_1213700	C	A	0.0849	0.054	0.651442	0.635508	0.109713	0.299498	0.231015	0.5932	0.0402495	0.278873	0.201332	0.153149	0.305575	0.0257135	0.0870989
Pf3D7_12_v3-708793	PF3D7_1218300	A	G	7.01e-05	0.001	0.329976	0.115454	0.27177	0.347528	0.564529	0.542838	0.227611	0.307199	0.363033	0.0843046	0.925832	0.60372	0.0205719
Pf3D7_12_v3-716440	PF3D7_1218300	A	G	2.38e-07	0	0.376409	0.531624	0.0113298	0.160767	0.188919	0.215661	0.00874215	0.162396	0.212379	0.0413665	0.705243	0.0551417	0.0619028
Pf3D7_13_v3-1412276	PF3D7_1334600	C	T	4.63e-06	0	0.213799	0.59613	2.02438	0.136674	0.310378	0.733411	0.0873693	0.27766	0.574872	0.108534	0.637928	0.331277	0.394029
Pf3D7_13_v3-1471751	PF3D7_1336100	G	C	2.57e-16	0	0.401742	1.33002	1.07852	0.748116	0.50078	1.06077	0.420181	0.530836	0.0545156	0.0446336	0.227107	0.120568	0.0362306
Pf3D7_13_v3-1763322	PF3D7_1344100	T	C	3.8e-27	0	0.301801	1.75053	2.3219	0.131563	0.341442	0.066556	0.19505	0.486089	0.0357379	0.431683	0.983086	0.497921	0.0288986
Pf3D7_13_v3-2265191	PF3D7_1357200	T	A	0.0763	0.153	0.539505	0.0861575	0.451074	0.0790404	0.185405	0.0546518	0.04829	0.125747	0.150636	0.0378905	0.520103	0.490712	0.571114
Pf3D7_13_v3-489911	PF3D7_1311700	A	G	0.00329	0.04	0.522299	0.376396	0.0512565	0.19121	0.0604744	0.914928	0.159443	0.22052	0.066757	0.0165703	0.259815	0.436297	0.176649
Pf3D7_13_v3-496778	PF3D7_1311200	T	A	0.000543	0.004	0.212727	1.1199	0.328879	0.984939	0.0710935	0.237691	0.170758	0.193021	0.225612	0.278453	0.413082	0.262034	0.051464
Pf3D7_13_v3-496778	PF3D7_1311700	T	A	1.24e-07	0	0.218214	1.1529	0.328879	0.984939	0.0710935	0.237691	0.170758	0.193021	0.225612	0.278453	0.413082	0.262034	0.051464
Pf3D7_13_v3-498297	PF3D7_1311700	T	A	0.000288	0.004	0.34918	0.301062	0.047818	0.175725	0.0674336	0.517194	0.0575741	0.167478	0.141645	0.002262	0.0855751	0.432046	0.0757631
Pf3D7_13_v3-510677	PF3D7_1311700	A	G	1.24e-07	0	1.16985	0.229506	0.0719893	0.54966	0.523909	0.605921	0.877921	0.279082	0.650917	0.115913	0.63118	1.12741	0.797087
Pf3D7_13_v3-510677	PF3D7_1311800	A	G	0.0206	0.056	1.15167	0.23246	0.0719893	0.54966	0.523909	0.605921	0.877921	0.279082	0.650917	0.115913	0.63118	1.12741	0.797087
Pf3D7_13_v3-690489	PF3D7_1316600	G	C	0.0332	0.021	0.354117	0.032184	0.285002	0.229337	0.184709	0.314746	0.211983	0.0757493	0.350238	0.713041	0.0179167	0.258978	0.0704883
Pf3D7_13_v3-913033	PF3D7_1321900	T	A	1.95e-06	0	0.421979	0.538288	0.611114	0.595191	0.153301	0.0476557	0.031492	0.0923286	0.692066	0.0745302	0.206823	0.103811	0.0382585
Pf3D7_13_v3-913483	PF3D7_1321900	C	A	1.86e-06	0	1.14402	0.593557	0.314436	0.232278	0.361023	0.417964	0.0973622	0.345669	0.615775	0.986395	0.213073	0.363501	1.80516
Pf3D7_14_v3-1519906	PF3D7_1437500	T	C	3.06e-07	0	1.23263	1.22066	0.24166	5.67769	0.923737	0.119524	0.312102	0.33627	1.8621	0.572502	0.185555	0.940826	2.53883
Pf3D7_14_v3-1971639	PF3D7_1448100	T	A	0.0037	0.007	0.321177	0.286315	0.228467	0.242403	0.116822	0.558214	0.193039	0.293673	0.243058	0.0264449	0.222199	0.247007	0.523684
Pf3D7_14_v3-1978678	PF3D7_1448100	C	G	0.0121	0.032	0.422744	0.0277332	1.05586	0.635296	0.0752596	0.537133	0.0936688	0.202843	0.18741	0.0156456	0.180961	0.116248	0.166985
Pf3D7_14_v3-267092	PF3D7_1407500	A	C	0.000335	0.014	0.299868	0.106903	0.701384	0.46138	0.0392176	0.117379	0.138728	0.0615325	0.141187	0.280052	0.39753	0.0576679	0.0556961
Pf3D7_14_v3-2741416	PF3D7_1467500	A	T	0.0282	0.017	0.161041	0.221403	0.945064	0.352004	0.101836	0.113774	0.2426	0.065934	0.248555	0.121687	0.0550523	0.141948	0.0675808
Pf3D7_14_v3-3158661	PF3D7_1476800	C	T	6.3e-18	0	1.23503	1.71042	0.191159	0.314024	0.0776179	0.002731	0.0114666	0.57742	0.269377	0.342821	0.0184006	1.36898	0.399989
Pf3D7_14_v3-3158958	PF3D7_1476800	G	T	2.36e-27	0	1.24328	6.96646	0.894092	1.10903	0.564717	0.11457	0.348927	0.0344475	0.0339919	0.169655	0.788571	1.29959	0.441726
Pf3D7_14_v3-3158989	PF3D7_1476800	A	T	5.04e-16	0	0.564551	0.225568	0.461985	0.0341941	0.546057	0.303401	0.0143118	0.037773	0.164927	0.0509865	0.120808	0.567888	0.00233905
Pf3D7_14_v3-394841	PF3D7_1410000	G	T	0.144	0.044	0.622653	0.546062	0.386153	0.0454013	0.104585	0.984606	0.2355	0.115232	0.0964035	0.0242117	0.250618	0.329273	0.215624
Pf3D7_14_v3-588810	PF3D7_1414900	T	A	0.000223	0.012	0.647653	0.199558	0.0900488	0.155988	1.60775	2.49352	0.109997	0.0251177	0.376306	0.0280851	4.40209	0.289092	0.0443208
Pf3D7_14_v3-761476	PF3D7_1417700	A	T	0.0264	0.017	0.186473	0.363367	0.451782	0.0420313	0.454909	0.651954	0.00425559	0.0178695	0.202593	0.0753566	0.467357	0.00996281	0.273234
Pf3D7_14_v3-877048	PF3D7_1421500	T	C	0.00296	0.004	0.574387	0.716916	0.0847058	0.122409	0.634833	1.83179	1.23391	0.138608	0.372846	0.0131843	1.45763	0.0748117	0.0881005
Pf3D7_14_v3-912164	PF3D7_1422700	A	C	0.0286	0.029	1.31094	0.329248	0.282792	0.625005	0.24421	0.429776	0.436647	0.426955	0.286732	0.96889	0.035833	1.82681	0.50604
Pf3D7_14_v3-912903	PF3D7_1422700	T	A	0.00415	0.005	0.490088	0.0670108	0.298956	0.00653186	0.463753	0.447114	0.197606	0.16725	0.0392809	0.0333425	0.384432	0.346893	0.119426
Pf3D7_14_v3-921882	PF3D7_1422800	T	C	0.047	0.091	1.21614	1.47953	1.07269	0.653635	0.0388077	0.299921	0.31907	0.608838	0.933056	0.114934	0.875587	1.64997	1.40208
Pf3D7_14_v3-926774	PF3D7_1423000	T	C	1.66e-07	0.002	0.491937	0.304544	0.345717	0.853877	0.333264	2.10278	1.88693	5.11409	2.2804	0.950193	0.0779693	0.613184	0.00249843
Pf3D7_14_v3-296740	PF3D7_1408100	T	C	0.000448259	0.017	0.405263	0.494683	6.33648	0.0705737	0.231538	0.506658	0.00150667	0.0782274	0.118734	0.179019	0.173708	0.325961	0.0568176
Pf3D7_11_v3-1940997	PF3D7_1148800	A	C	0.000774611	0.001	0.678949	0.22655	0.812592	0.35952	0.0297158	0.89633	0.199152	0.253943	0.103577	0.114331	0.160932	0.338577	0.240836
Pf3D7_04_v3-1143166	PF3D7_0425200	C	T	0.0776747	0.052	0.639074	0.6408	0.722956	0.141093	0.546467	0.015627	0.0618792	0.214615	0.0241944	0.0129297	0.394653	0.649028	1.0396
Pf3D7_04_v3-1143915	PF3D7_0425400	T	A	0.00058367	0.001	0.267694	0.0312829	0.241325	0.0374165	0.230077	0.0429158	0.0771474	0.231702	0.077015	0.153145	0.261532	0.206049	0.0929539
Pf3D7_04_v3-1143907	PF3D7_0425400	T	A	0.00058367	0.001	0.14061	0.400136	0.139346	0.0182963	0.176014	0.378232	0.0221994	0.0970503	0.0787984	0.0413081	0.268356	0.0591704	0.00456238
Pf3D7_04_v3-1139710	PF3D7_0425400	A	T	0.0659693	0.055	0.436681	0.441464	0.740082	0.611915	0.137699	0.239009	0.144448	0.273362	0.33179	0.158583	0.071132	0.271504	0.142894
Pf3D7_05_v3-1305189	PF3D7_0532200	A	G	1.98524e-24	0	3.26358	1.82366	2.23897	4.15825	0.618026	0.260698	1.43901	0.219813	4.0656	5.07419	0.476796	3.5847	0.737852
Pf3D7_09_v3-1457686	PF3D7_0936800	G	A	7.85425e-07	0	1.52445	0.0616303	0.826576	0.965692	0.235674	0.034771	0.132952	0.238526	0.99529	0.155639	0.372839	1.60348	0.0727334
Pf3D7_05_v3-1304829	PF3D7_0532200	C	A	0.000145178	0.001	0.858121	1.21884	0.97396	0.662805	0.273623	0.757056	0.108859	0.356555	0.125206	0.0397946	0.380559	0.85922	0.591283
Pf3D7_05_v3-1289547	PF3D7_0532200	T	C	0.00051114	0.003	0.461422	0.458321	0.0837337	0.39928	0.324601	0.354957	0.0543081	0.118434	0.0295382	0.0455355	0.129273	0.2969	0.0838223
Pf3D7_05_v3-1304593	PF3D7_0532200	A	C	0.00161884	0.007	0.425844	0.0523643	0.122267	0.00901607	0.404957	0.58299	0.112911	0.395792	0.259538	0.178784	1.0318	0.096909	0.40167
Pf3D7_07_v3-1345508	PF3D7_0731200	C	T	0.00013536	0.001	0.431575	0.414353	0.599987	0.088161	0.764126	0.0362211	0.0967973	0.403514	0.434925	0.372675	0.145153	0.15057	0.701365
Pf3D7_14_v3-3244275	PF3D7_1478800	A	G	0.0333273	0.015	0.2146	0.926541	0.313242	0.825341	0.446192	0.147908	0.0764993	0.391615	0.249777	0.0860882	0.347584	0.112558	0.397708
Pf3D7_01_v3-259926	PF3D7_0106400	A	T	0.0004171	0.001	0.232463	0.156052	0.00350427	0.197495	0.226838	0.243086	0.103649	0.131324	0.00287948	0.00487195	0.120067	0.109544	0.0928639
Pf3D7_09_v3-88086	PF3D7_0901900	A	C	0.00879922	0.013	0.451083	1.44315	0.594925	0.131498	0.0880277	0.334378	0.0693392	0.149973	0.140153	0.190847	0.441849	0.425771	0.146981
Pf3D7_11_v3-1324875	PF3D7_1134100	A	G	0.0636397	0.037	0.745787	0.0976887	0.12406	0.0779001	0.894233	2.50874	0.106194	0.567372	0.157461	0.301233	0.110333	0.0295095	2.45562
Pf3D7_13_v3-1315947	PF3D7_1331600	T	C	1.69945e-13	0	0.749097	0.276226	0.309159	0.229393	0.246931	0.0536434	0.101204	0.145555	0.316393	0.00718686	0.0746847	0.97082	0.0242715
Pf3D7_05_v3-586350	PF3D7_0513800	A	T	0.0653881	0.02	0.299974	0.15468	0.14833	0.021378	0.736944	0.686387	0.175263	0.0139457	0.28676	0.0303913	0.77421	0.218231	0.0379036
Pf3D7_05_v3-881201	PF3D7_0521500	T	A	0.00494513	0.004	0.311179	1.30927	0.280288	0.240307	0.245905	0.132766	0.0554182	0.456486	0.242705	0.0387477	0.222971	0.224434	0.334813
Pf3D7_11_v3-1823180	PF3D7_1146000	T	A	0.00124144	0.001	0.142989	0.439693	0.767495	0.541939	0.0585951	0.20618	0.00324566	0.0426077	0.257026	0.300791	0.370105	0.20507	0.792973
Pf3D7_12_v3-785326	PF3D7_1219900	G	A	0.00698643	0.013	0.345999	0.182263	0.603438	0.148706	0.0426792	0.0761058	0.0532857	0.127826	0.153632	0.0875445	0.0544962	0.165863	0.0043367
Pf3D7_04_v3-92542	PF3D7_0401600	A	G	0.000685861	0.001	0.758745	0.522964	1.45945	2.11957	0.288174	2.48156	1.52335	2.69481	0.335952	0.69585	0.274473	1.29413	1.57869
Pf3D7_04_v3-92503	PF3D7_0401600	A	T	0.0199972	0.105	0.0851774	0.256799	0.0387235	0.118824	0.0479077	0.295209	0.0126414	0.195409	0.164724	0.0409891	0.0542763	0.065279	0.116901
Pf3D7_11_v3-1975763	PF3D7_1149200	A	C	2.07747e-06	0	0.844332	0.600362	0.585893	0.529407	0.13011	0.571399	0.191831	0.00914264	0.445933	0.0664259	0.321537	0.72172	0.448578
Pf3D7_11_v3-1972018	PF3D7_1149200	G	T	8.01017e-05	0.001	0.442147	0.432386	0.0600347	0.403624	0.13383	0.131365	0.411024	0.00487344	0.377765	0.0753462	1.0141	0.808416	0.316248
Pf3D7_11_v3-1970326	PF3D7_1149200	G	T	0.000697246	0.002	0.284044	0.17844	0.0309471	0.181224	0.0294187	0.255378	0.12571	0.115816	0.0997926	0.511899	0.257596	0.0406676	0.0376217
Pf3D7_11_v3-1974057	PF3D7_1149200	T	C	0.0198221	0.032	0.513728	0.256689	0.0226713	0.0374263	0.201498	0.228543	0.0798359	0.239339	0.316525	0.0204046	0.231095	0.0888531	0.205737
Pf3D7_11_v3-1974051	PF3D7_1149200	G	T	0.0198221	0.032	0.248946	0.943281	0.44037	0.43137	0.451442	0.140624	0.292764	0.00631244	0.422755	0.104332	0.0898837	0.106988	0.0808345
Pf3D7_14_v3-209592	PF3D7_1406000	C	A	0.000196308	0.001	0.880575	0.110151	0.249251	0.310396	0.0947087	1.20402	0.344796	0.280992	0.537037	0.0287197	0.257672	0.683253	1.28766
Pf3D7_07_v3-1234827	PF3D7_0728900	A	T	5.5631e-09	0	0.204024	0.145597	0.387249	0.169962	0.154672	0.286933	0.0960669	0.0413116	0.240307	0.0288627	0.185751	0.377898	0.0712654
Pf3D7_07_v3-1234952	PF3D7_0728900	T	A	1.10995e-06	0	0.264875	0.157845	0.252496	0.0788494	0.189632	0.609282	0.00437796	0.11183	0.033798	0.0328059	0.208889	0.180265	0.137982
Pf3D7_02_v3-230788	PF3D7_0205700	T	C	1.43112e-05	0	0.404561	0.718348	0.181249	0.0987418	0.965172	0.784896	0.101929	0.330662	0.439777	0.0800515	0.418028	0.0181767	0.480004
Pf3D7_07_v3-1235164	PF3D7_0728900	G	A	0.0018643	0.004	0.170708	0.803224	0.131355	1.57681	0.115363	0.0113356	0.0767634	0.04974	0.992422	0.0933694	0.463933	0.259088	0.0181448
Pf3D7_07_v3-1235203	PF3D7_0728900	T	A	0.020771	0.027	0.137408	0.132165	0.530659	0.0117024	0.190862	0.00252621	0.128258	0.0316821	0.366528	0.00195447	0.315912	0.332994	0.0208638
Pf3D7_09_v3-902537	PF3D7_0922200	A	T	0.000351122	0.003	0.255297	0.146576	0.168632	0.284988	0.511504	0.109909	0.229342	0.0642017	0.0436369	0.0188177	0.0618025	0.0805402	1.62596e-05
Pf3D7_09_v3-905369	PF3D7_0922200	T	G	0.0100686	0.053	0.322576	0.392925	0.047481	0.129961	0.0222669	0.547273	0.134484	0.70757	0.236116	0.0653824	0.136704	0.555847	0.607346
Pf3D7_04_v3-915706	PF3D7_0420100	T	G	0.0586623	0.165	0.95933	1.16025	1.92375	0.37244	0.0105558	0.252729	0.177524	0.247269	0.0387183	0.106038	0.00547046	0.659746	0.0384152
Pf3D7_04_v3-915165	PF3D7_0420100	T	A	0.0586623	0.169	0.258727	0.515507	1.25998	1.10447	0.199627	0.285561	0.0354518	0.156822	0.266539	0.107187	0.080236	0.486327	0.0832574
Pf3D7_04_v3-909361	PF3D7_0420100	C	T	0.0586623	0.178	0.304843	0.395728	0.700937	0.669649	0.429742	0.0129841	0.20226	0.29758	0.059407	0.0156482	0.0388759	0.717876	0.147764
Pf3D7_09_v3-116757	PF3D7_0902600	G	A	2.15671e-09	0	1.11172	0.480206	0.623478	5.64578	0.543052	0.667393	1.19974	2.58662	0.739927	0.988798	0.877969	0.23914	0.664156
Pf3D7_05_v3-54317	PF3D7_0500900	T	A	0.00497887	0.005	0.248576	0.622336	1.02121	0.534893	0.0757713	0.290103	0.0621367	0.062241	0.0223453	0.049562	0.257591	0.231077	0.0178217
Pf3D7_07_v3-1098270	PF3D7_0726200	A	T	0.013331	0.007	0.693803	0.394938	1.86084	0.337927	0.41704	0.402775	0.129042	0.0550151	0.281313	0.38776	0.842076	0.766424	0.166243
Pf3D7_14_v3-3141537	PF3D7_1476400	A	T	0.00438682	0.051	0.22312	0.141488	0.139614	0.273631	0.383758	0.488758	0.0342547	0.15813	0.183298	0.103196	0.187224	0.370336	0.0196446
Pf3D7_14_v3-3149512	PF3D7_1476400	T	A	0.00656219	0.093	0.694035	0.0588839	0.236728	0.0833373	0.230886	0.525341	0.097426	0.100775	0.00912731	0.00772595	0.0716823	0.269601	0.0768845
Pf3D7_14_v3-3149504	PF3D7_1476400	T	A	0.00656219	0.097	0.177269	0.324364	0.195817	0.148642	0.318655	0.864433	0.0680018	0.0766493	0.355318	0.0574712	0.095379	0.190144	0.636558
Pf3D7_13_v3-2663419	PF3D7_1366600	A	T	0.102613	0.056	0.16571	0.309323	0.168474	0.00310256	0.0564629	0.115493	0.257661	0.0343305	0.0328501	0.00540153	0.30965	0.0821913	0.073037
Pf3D7_13_v3-764403	PF3D7_1318400	C	G	0.00204872	0.004	0.30673	1.83011	0.0817777	0.548927	0.204723	0.904345	0.112541	0.0351587	0.345772	0.0541298	1.75886	0.170673	0.0375472
Pf3D7_04_v3-833197	PF3D7_0418500	A	T	0.0388031	0.013	0.281946	0.11056	1.24782	1.14389	0.485731	0.312343	0.172164	0.110855	0.0581027	0.0727693	0.547992	0.803005	0.0491815
Pf3D7_06_v3-778220	PF3D7_0618700	A	T	0.0219277	0.086	0.399907	1.83993	0.0198372	0.84838	0.177095	2.96525	1.6554	3.49439	0.674004	3.28337	0.655765	1.24726	0.589101
Pf3D7_05_v3-219220	PF3D7_0505100	T	C	1.63731e-05	0	0.176773	1.70618	0.353811	0.584976	0.133816	0.0509756	0.118645	0.125624	0.423161	0.0307643	0.239005	0.160683	0.051764
Pf3D7_13_v3-1369162	PF3D7_1333300	T	C	0.103403	0.127	1.28558	1.24958	2.81335	2.2921	0.299993	0.642355	0.873691	0.173385	0.737019	0.898241	0.0554739	0.947348	0.196344
Pf3D7_09_v3-565979	PF3D7_0912800	T	C	0.00153235	0.028	0.489451	1.50598	0.606285	0.242924	0.129114	0.369036	0.045534	0.0285711	0.229741	0.533537	0.525264	0.226283	0.0915608
Pf3D7_07_v3-196262	PF3D7_0704200	G	A	0.0025513	0.003	0.14251	0.255537	0.927505	0.483957	0.160469	2.17519	0.0536621	0.178318	0.161701	0.12082	0.60132	0.476302	0.208216
Pf3D7_07_v3-953434	PF3D7_0722300	T	C	0.00488101	0.037	0.276295	0.98199	0.223528	0.480908	0.0902124	0.141582	0.379189	0.249152	0.262294	0.312301	0.400373	0.470195	0.114268
Pf3D7_14_v3-2514056	PF3D7_1461900	A	G	3.41263e-10	0	1.22611	3.70883	0.432097	0.679082	0.0249967	1.69079	0.58394	0.877921	0.178475	0.461613	1.56371	0.867717	1.62541
Pf3D7_01_v3-262929	PF3D7_0106100	C	T	4.54563e-12	0	0.177566	0.359236	0.0707362	0.328164	0.190163	0.269064	0.792311	1.34344	0.48278	0.321662	0.245805	0.500804	0.225274
Pf3D7_10_v3-700282	PF3D7_1017400	A	C	1.99e-17	0	0.632119	0.709919	0.0842119	2.10842	0.0239318	1.92349	0.393283	1.27494	0.567576	3.87214	0.177869	1.99186	9.19456
Pf3D7_14_v3-2244653	PF3D7_1455100	T	C	7.42e-13	0	0.341833	0.123072	0.0872075	0.353774	0.0968577	0.281391	0.25655	0.138343	0.107393	0.171442	0.331633	0.384985	1.29263
Pf3D7_14_v3-3158958	PF3D7_1476800	G	T	1.35e-12	0	1.26066	6.9881	0.894092	1.10903	0.564717	0.11457	0.348927	0.0344475	0.0339919	0.169655	0.788571	1.29959	0.441726
Pf3D7_05_v3-1305189	PF3D7_0532200	A	G	1.27e-11	0	3.13708	1.7941	2.23897	4.15825	0.618026	0.260698	1.43901	0.219813	4.0656	5.07419	0.476796	3.5847	0.737852
Pf3D7_14_v3-209592	PF3D7_1406000	C	A	1.92e-11	0	0.866736	0.0862303	0.249251	0.310396	0.0947087	1.20402	0.344796	0.280992	0.537037	0.0287197	0.257672	0.683253	1.28766
Pf3D7_07_v3-1234827	PF3D7_0728900	A	T	5.22e-10	0	0.114076	0.155024	0.387249	0.169962	0.154672	0.286933	0.0960669	0.0413116	0.240307	0.0288627	0.185751	0.377898	0.0712654
Pf3D7_07_v3-1234952	PF3D7_0728900	T	A	5.22e-10	0	0.19376	0.144015	0.252496	0.0788494	0.189632	0.609282	0.00437796	0.11183	0.033798	0.0328059	0.208889	0.180265	0.137982
Pf3D7_05_v3-881201	PF3D7_0521500	T	A	3.2e-08	0	0.272479	1.28555	0.280288	0.240307	0.245905	0.132766	0.0554182	0.456486	0.242705	0.0387477	0.222971	0.224434	0.334813
Pf3D7_14_v3-3158989	PF3D7_1476800	A	T	2.35e-08	0	0.596448	0.232372	0.461985	0.0341941	0.546057	0.303401	0.0143118	0.037773	0.164927	0.0509865	0.120808	0.567888	0.00233905
Pf3D7_14_v3-1519906	PF3D7_1437500	T	C	2.76e-07	0	1.1799	1.2273	0.24166	5.67769	0.923737	0.119524	0.312102	0.33627	1.8621	0.572502	0.185555	0.940826	2.53883
Pf3D7_10_v3-138639	PF3D7_1002900	T	C	3.78e-07	0	0.341629	0.462569	0.566834	0.253975	0.264512	0.229163	0.0890883	0.32673	0.0156021	0.0116763	0.41859	0.706203	0.0555381
Pf3D7_07_v3-748644	PF3D7_0717300	G	A	4.63e-07	0	0.23115	0.488188	0.896199	0.102899	0.555823	0.0723992	0.11827	0.465295	0.519192	0.257893	0.447368	0.251134	2.82605
Pf3D7_07_v3-1235264	PF3D7_0728900	C	T	6.26e-07	0	0.492378	0.825117	1.16194	0.0508367	0.461684	0.18428	0.120521	0.238763	0.284282	0.130787	0.746886	0.286611	0.277536
Pf3D7_13_v3-1522933	PF3D7_1337500	A	T	2.41e-06	0.008	0.218357	0.102888	0.0762794	0.0795867	0.192717	0.0851713	0.107738	0.336661	0.0856074	0.0584562	0.0854439	0.124803	0.0171198
Pf3D7_09_v3-91524	PF3D7_0902000	C	A	9.11e-06	0	0.777503	0.126389	1.58751	0.321832	0.181063	0.401445	0.471609	0.816781	1.83788	0.0871863	0.14447	1.1436	0.245308
Pf3D7_07_v3-1235203	PF3D7_0728900	T	A	3.77e-06	0	0.0685029	0.143874	0.530659	0.0117024	0.190862	0.00252621	0.128258	0.0316821	0.366528	0.00195447	0.315912	0.332994	0.0208638
Pf3D7_07_v3-748644	PF3D7_0717200	G	A	1.37e-05	0	0.106707	0.450099	0.896199	0.102899	0.555823	0.0723992	0.11827	0.465295	0.519192	0.257893	0.447368	0.251134	2.82605
Pf3D7_07_v3-1235164	PF3D7_0728900	G	A	9.29e-06	0	0.196961	0.785486	0.131355	1.57681	0.115363	0.0113356	0.0767634	0.04974	0.992422	0.0933694	0.463933	0.259088	0.0181448
Pf3D7_09_v3-579819	PF3D7_0913500	A	G	6.42e-05	0	0.780392	0.233263	0.548085	1.00748	0.204109	0.294499	0.099904	0.0401656	0.590882	0.0222985	0.283739	0.179898	0.0728215
Pf3D7_12_v3-2157833	PF3D7_1252800	T	G	6.48e-05	0	0.497313	2.60099	2.00521	5.0636	0.141326	4.90776	2.0806	1.18875	1.0029	0.989279	0.642861	2.14657	0.0112574
Pf3D7_09_v3-92161	PF3D7_0902000	T	C	2.27e-05	0	1.70137	3.47574	2.50701	1.14141	0.0191878	0.209241	0.27784	5.21841	0.888263	2.99575	0.715332	2.88395	3.11056
Pf3D7_09_v3-93185	PF3D7_0902000	T	G	2.27e-05	0	0.34787	1.65052	0.0641462	3.17523	0.063807	0.0753311	0.030489	0.333567	0.22859	0.481008	1.25761	0.303765	0.0183635
Pf3D7_06_v3-1274953	PF3D7_0630500	G	C	0.000109	0	0.588255	0.298915	1.96051	0.557741	0.187896	0.844459	0.0578923	1.17314	0.270692	0.178984	0.760481	0.843835	5.104
Pf3D7_07_v3-1071755	PF3D7_0725200	C	T	0.000157	0	1.8086	0.944973	1.64096	0.123614	0.260894	0.89027	0.43751	1.55158	1.99711	0.218643	1.86047	1.97409	0.580575
Pf3D7_03_v3-75369	PF3D7_0301000	A	G	8.9e-05	0.028	1.63187	0.621233	0.0207319	0.625182	0.20254	0.150544	0.499135	0.106983	0.603886	0.123501	0.213254	1.02046	0.286669
Pf3D7_13_v3-2556002	PF3D7_1363800	C	T	0.000153	0	0.318903	3.63524	0.541798	0.139116	0.011747	0.309269	0.172485	0.160301	0.279034	0.271086	0.961385	0.380181	0.264156
Pf3D7_09_v3-579819	PF3D7_0913300	A	G	0.000328	0	0.712343	0.220203	0.548085	1.00748	0.204109	0.294499	0.099904	0.0401656	0.590882	0.0222985	0.283739	0.179898	0.0728215
Pf3D7_03_v3-74346	PF3D7_0301000	G	A	0.000101	0	0.329944	0.27276	0.7497	0.529203	0.0407832	0.0835946	0.0305772	0.0270357	0.073105	0.338749	0.462534	0.00316058	0.0584273
Pf3D7_06_v3-778220	PF3D7_0618700	A	T	0.000549	0	0.464686	1.82261	0.0198372	0.84838	0.177095	2.96525	1.6554	3.49439	0.674004	3.28337	0.655765	1.24726	0.589101
Pf3D7_06_v3-708357	PF3D7_0617100	A	G	0.00222	0.004	0.273946	0.590942	3.86223	0.630948	0.0378746	0.00346858	0.0631658	0.0197216	0.480648	0.0780552	1.02995	0.34175	0.321081
Pf3D7_12_v3-716440	PF3D7_1218300	A	G	0.00228	0.004	0.334367	0.51097	0.0113298	0.160767	0.188919	0.215661	0.00874215	0.162396	0.212379	0.0413665	0.705243	0.0551417	0.0619028
Pf3D7_12_v3-1790210	PF3D7_1242000	A	G	0.00278	0.004	0.519598	2.83756	11.1167	2.63118	0.671363	0.396223	0.0763369	0.479744	0.765426	0.0611996	3.00193	0.540631	0.00119836
Pf3D7_11_v3-742830	PF3D7_1119700	T	C	0.00319	0.004	0.40791	1.33066	4.43065	1.32831	0.303014	0.489949	0.184225	0.296605	0.469958	0.180124	6.68735	0.898689	0.563415
Pf3D7_05_v3-312895	PF3D7_0507600	G	T	0.00371	0.005	0.272311	0.382531	0.712776	0.554019	0.105889	0.101459	0.00498584	0.135247	0.298977	0.215287	0.0250956	0.138464	0.0202705
Pf3D7_14_v3-3163724	PF3D7_1476800	C	T	0.00132	0.005	0.11667	0.160201	0.255585	0.0454848	0.190103	0.573222	0.1257	0.0915788	0.682167	0.0338181	0.272327	0.658713	0.256265
Pf3D7_05_v3-971417	PF3D7_0523200	T	A	0.00237	0.005	0.437493	0.586262	0.00124024	0.138471	0.103855	0.221792	0.0654828	0.0607539	0.030708	0.0137722	0.0285102	0.213807	0.0135743
Pf3D7_13_v3-496778	PF3D7_1311800	T	A	0.00646	0.006	0.286273	1.12435	0.328879	0.984939	0.0710935	0.237691	0.170758	0.193021	0.225612	0.278453	0.413082	0.262034	0.051464
Pf3D7_11_v3-835505	PF3D7_1122300	T	G	0.0021	0.007	0.718426	0.373378	0.43279	0.116524	0.396141	0.115453	0.0808637	0.256776	0.0545007	0.0704854	0.0486819	0.186554	0.214523
Pf3D7_08_v3-380575	PF3D7_0807300	G	A	0.0125	0.009	0.554308	0.951364	0.276735	0.282885	0.235534	0.295832	0.335646	0.348114	0.108426	0.0482384	0.387404	0.36344	0.416786
Pf3D7_13_v3-500496	PF3D7_1311800	T	C	0.00646	0.009	0.69579	0.598472	0.695092	0.755472	0.0323109	0.0331377	0.0744921	0.00177354	1.18599	0.0526018	1.2002	0.783685	0.00779168
Pf3D7_06_v3-1271786	PF3D7_0630500	A	G	0.00284	0.011	0.310381	0.192116	0.335509	0.34049	0.176663	0.114231	0.0483698	0.0102281	0.158473	0.0698367	0.733086	0.0907284	0.193847
Pf3D7_10_v3-481004	PF3D7_1012500	A	G	0.0159	0.012	0.916128	2.6349	6.31993	0.399698	0.187896	0.382352	0.151104	0.405502	0.148134	0.463186	1.25317	0.614985	0.2186
Pf3D7_09_v3-1384032	PF3D7_0935400	C	T	0.00408	0.012	0.780687	0.158248	1.53937	0.707993	0.268519	0.220963	0.119591	0.0115738	0.273112	0.0455893	0.163954	0.210289	0.194728
Pf3D7_07_v3-1246999	PF3D7_0728900	T	A	0.00266	0.012	0.291299	0.0623292	0.936652	0.236892	0.231398	0.345849	0.0164911	0.0674888	0.426911	0.194243	0.783812	0.0983864	0.283714
Pf3D7_13_v3-131181	PF3D7_1302600	A	G	0.0103	0.109	0.494659	0.352966	0.20817	0.0794339	0.109232	0.130245	0.287024	0.886952	0.0431428	0.0790302	0.0785425	0.779384	0.402257
Pf3D7_04_v3-1131461	PF3D7_0424900	A	G	0.00697	0.014	1.86993	1.48289	1.50191	0.103893	0.230049	0.123493	0.000335756	0.127121	0.732906	0.884037	0.237315	1.57302	0.64268
Pf3D7_09_v3-327099	PF3D7_0906910	G	C	0.00861	0.017	0.775239	0.320039	0.0595171	0.20152	0.268752	0.0680611	0.321709	0.121036	0.0295314	0.153917	0.316775	0.265817	0.0229149
Pf3D7_09_v3-102100	PF3D7_0902000	A	T	0.00288	0.017	0.568559	0.246811	0.0839564	0.0322474	1.08575	2.09358	0.22362	0.00684761	0.148612	0.0262336	0.51595	0.28743	0.00634274
Pf3D7_10_v3-1207757	PF3D7_1029600	T	G	0.0168	0.019	0.446419	0.0728675	0.181683	0.0818169	0.322216	0.46653	0.017496	0.100865	0.285428	0.0817812	0.151372	0.00901456	0.330996
Pf3D7_05_v3-976560	PF3D7_0523200	G	A	0.00953	0.019	0.458146	0.379307	0.299298	0.249471	0.058741	0.548484	0.227108	0.124275	0.296004	0.0250201	0.331489	0.0492983	0.369121
Pf3D7_09_v3-737595	PF3D7_0917900	A	G	0.0315	0.021	1.39366	1.14714	0.0111424	0.0597168	0.640538	1.29913	0.0220234	0.27404	0.00946724	0.0435645	0.788703	1.75424	0.162306
Pf3D7_04_v3-1131449	PF3D7_0424900	A	T	0.00697	0.022	0.388674	0.260864	0.289981	0.253238	0.11257	0.0930785	0.0382063	0.0844131	0.216726	0.0768846	0.0547303	0.0787872	0.203169
Pf3D7_04_v3-1131441	PF3D7_0424900	A	G	0.00697	0.023	0.156614	0.10027	0.112351	0.227588	0.514148	0.388429	0.145698	0.120369	0.0931046	0.036188	0.139332	0.893886	0.219351
Pf3D7_04_v3-1129229	PF3D7_0424900	T	G	0.00697	0.03	0.588572	0.481539	0.522856	0.312182	0.203146	0.85135	0.294019	0.446822	0.211624	0.251192	0.324137	0.66178	0.805309
Pf3D7_14_v3-3207222	PF3D7_1477800	G	T	0.0345	0.163	1.00669	0.311213	0.373117	0.2278	0.00303514	0.437203	0.00748612	2.08952	0.714315	1.19031	1.00165	1.94298	2.95762
Pf3D7_09_v3-819912	PF3D7_0920000	T	A	0.0669	0.04	0.629666	0.0677137	0.157286	0.324507	0.182604	0.162332	0.114898	0.494147	0.00950444	0.0143303	0.334666	0.485982	0.203852
Pf3D7_09_v3-745284	PF3D7_0918100	A	G	0.0352	0.04	0.844426	0.255774	0.48601	0.0154012	0.0940787	0.282172	0.178528	0.252875	0.712089	0.0479874	0.919057	0.624307	0.038754
Pf3D7_10_v3-702441	PF3D7_1017400	A	T	0.0369	0.04	0.232363	0.518991	0.149044	0.5246	0.0589336	0.004264	0.0904311	0.300056	0.109498	0.0342047	0.0174914	0.0639528	0.234617
Pf3D7_13_v3-1203179	PF3D7_1328600	A	G	0.0374	0.046	0.591718	0.886861	0.668292	0.575118	0.789513	0.256445	0.268801	0.108255	0.592355	0.301189	0.000156052	0.251306	0.823843
Pf3D7_04_v3-1129571	PF3D7_0424900	G	T	0.011	0.046	0.171441	0.0540496	0.205752	0.114948	0.291366	0.280827	0.164627	0.138332	0.0388322	0.170642	0.246095	0.666199	0.0565121
Pf3D7_13_v3-1471751	PF3D7_1336100	G	C	0.0596	0.046	0.401021	1.33217	1.07852	0.748116	0.50078	1.06077	0.420181	0.530836	0.0545156	0.0446336	0.227107	0.120568	0.0362306
Pf3D7_14_v3-1292364	PF3D7_1433100	C	A	0.0949	0.048	0.332987	0.557261	0.240657	0.312571	0.0898821	0.740014	0.0696586	0.115847	0.0727281	0.0649105	0.475201	0.366468	0.225401
Pf3D7_06_v3-1271652	PF3D7_0630500	G	A	0.0158	0.048	0.492003	0.20422	0.325412	0.0408424	0.135575	1.63166	0.104927	0.133578	0.143238	0.05411	0.402369	0.185245	0.0125897
Pf3D7_13_v3-1200266	PF3D7_1328600	C	A	0.0374	0.054	0.370689	0.024847	0.0667609	0.527268	0.579989	0.325948	0.0862439	0.198928	0.0601885	0.0936204	0.0970766	0.0398904	0.356157
Pf3D7_07_v3-147725	PF3D7_0703700	T	C	0.0563	0.054	0.172026	0.865617	0.144432	0.286933	0.347301	0.309214	0.086334	0.210527	0.112137	0.0606343	0.813465	0.667256	0.150306
Pf3D7_07_v3-480507	PF3D7_0710500	A	G	0.0786	0.058	0.805478	0.305889	0.531797	0.197498	0.603552	0.151215	0.0374648	0.272605	0.0469134	0.0643973	0.00232125	0.018336	0.0818845
Pf3D7_12_v3-781904	PF3D7_1219900	C	A	0.0197	0.058	0.218266	0.0646824	0.527174	0.117673	0.131554	0.102154	0.0707894	0.0876231	0.37016	0.109956	0.189561	1.48899	0.465664
Pf3D7_07_v3-1175762	PF3D7_0727800	G	T	0.0618	0.059	0.267196	1.57666	0.378364	0.771062	0.00872854	0.339527	0.0435061	0.129596	0.137717	0.383777	1.41472	0.539844	0.061637
Pf3D7_10_v3-700282	PF3D7_1017600	A	C	0.137	0.065	0.580506	0.710148	0.0842119	2.10842	0.0239318	1.92349	0.393283	1.27494	0.567576	3.87214	0.177869	1.99186	9.19456
Pf3D7_07_v3-719124	PF3D7_0716400	C	T	0.141	0.068	0.813175	0.808229	1.95577	0.0947295	0.157476	0.279159	0.0347309	0.0951684	0.0450044	0.18429	1.10577	0.0350515	0.125223
Pf3D7_07_v3-751070	PF3D7_0717300	A	T	0.0474	0.069	0.20198	0.374716	0.300624	0.0475277	0.0436121	0.25091	0.0692786	0.0782245	0.369326	0.01327	0.11096	0.152571	0.0641606
Pf3D7_08_v3-551179	PF3D7_0810700	C	G	0.142	0.077	0.316656	0.215781	0.66308	1.29842	0.286878	0.475016	0.222722	0.631481	0.509241	1.40652	0.472392	0.719443	0.827327
Pf3D7_07_v3-823320	PF3D7_0718500	T	C	0.175	0.087	0.252572	0.503133	0.0135316	0.129383	0.17078	0.0245124	0.0707619	0.037473	0.203102	0.0403898	0.209387	0.277085	0.136474
Pf3D7_12_v3-689788	PF3D7_1217800	G	A	0.0886	0.087	0.632173	1.04072	0.41116	0.233456	0.351469	0.343162	0.634733	0.887063	0.273125	0.405346	0.11918	1.00377	0.25854
Pf3D7_12_v3-785181	PF3D7_1219900	A	C	0.0197	0.087	0.27981	0.5975	0.303762	0.163909	0.140308	0.0496176	0.256699	0.290486	0.150376	0.0362986	0.488039	0.115296	1.79962
Pf3D7_02_v3-642776	PF3D7_0215600	G	A	0.188	0.234	0.272538	0.234411	0.647779	0.523519	0.198515	1.97653	0.457101	0.266887	0.545262	0.76292	1.01129	0.164763	0.266762
Pf3D7_05_v3-1306055	PF3D7_0532200	G	T	0.0946	0.234	0.498985	0.0561388	1.0126	0.0899437	0.408023	0.258339	0.592517	0.543499	0.0372638	0.0142505	0.794815	0.271723	0.430946
Pf3D7_14_v3-2252179	PF3D7_1455100	C	A	0.0345	0.097	0.460017	0.187734	1.03684	0.341757	0.488411	0.0940897	0.179989	0.0321471	0.746531	0.129394	0.314385	0.180002	1.85488
Pf3D7_04_v3-1143915	PF3D7_0425000	T	A	0.043	0.238	0.303107	0.0390336	0.241325	0.0374165	0.230077	0.0429158	0.0771474	0.231702	0.077015	0.153145	0.261532	0.206049	0.0929539
Pf3D7_06_v3-1271260	PF3D7_0630500	A	T	0.0228	0.098	0.215962	0.0835947	5.5127e-05	0.14613	0.21994	0.626948	0.00809552	0.0528358	0.0149502	0.0457776	0.178094	0.271766	0.0715845
Pf3D7_11_v3-1154257	PF3D7_1129800	T	C	0.105	0.241	1.20716	0.519468	0.115614	0.368969	0.249622	0.114513	0.377378	0.0511464	0.0416103	0.0248145	0.307784	0.989932	0.0984984
Pf3D7_12_v3-791130	PF3D7_1219900	T	C	0.0201	0.103	1.18193	1.11683	1.47496	0.614317	0.0376517	0.0433974	0.0776137	0.26174	0.533941	0.0404765	0.542499	1.38553	0.0701165
Pf3D7_04_v3-1143907	PF3D7_0425000	T	A	0.043	0.242	0.12611	0.40599	0.139346	0.0182963	0.176014	0.378232	0.0221994	0.0970503	0.0787984	0.0413081	0.268356	0.0591704	0.00456238

### Sheet: Local_eqtl_associated_ART_R
eQTL Information						Correlation with parasite clearance time	log2 fold change of odds
id	Target.geneID	NT_ref	NT_alt	eQTL.Qvalue	FDR..by.permutation.	Spearmans.rho.Spearmans.rho_adjusted..for.sample.size	ATAC_Ring	ATAC_Early_Trophozoites	ATAC_Late_Trophozoites	ATAC4_Schizonts	pfBDP_Trophozoites	pfBDP_Schizonts	ap2G_Schizonts	ap2G_Sex_rings	ap2G_Gametocytes	ap2I_Schizonts	H3K9ac_Trophozoites	H3K9ac_Schizonts	ap2G5_trophs
chr7:748144-749144	PF3D7_0717200	G	A	0.0502	0.062	-0.17	0.113196	0.500789	0.896199	0.102899	0.489297	0.0723992	0.11827	0.465295	0.452821	0.257893	0.447368	0.251134	2.74482
chr9:1383532-1384532	PF3D7_0935400	C	T	0.000509	0.001	-0.13	0.677377	0.226163	1.53937	0.707993	0.208585	0.220963	0.119591	0.0115738	0.203639	0.0455893	0.163954	0.210289	0.101896
chr11:1706100-1707100	PF3D7_1142500	A	T	0.00833	0.005	-0.18	0.405627	0.837494	0.286345	0.0346613	0.150125	0.770243	0.0693656	0.0199789	-0.0367929	0.0377304	0.159457	0.24268	0.106915
chr12:1137439-1138439	PF3D7_1228000	A	C	0.000294	0.001	-0.14	0.168281	0.480037	0.521233	0.980957	0.203621	0.263	0.0553703	0.18709	0.352139	0.0295782	0.721548	0.0656641	-0.076227
chr13:689989-690989	PF3D7_1316600	G	C	0.0332	0.021	-0.19	0.335986	0.074024	0.285002	0.229337	0.105143	0.314746	0.211983	0.0757493	0.271689	0.713041	0.0179167	0.258978	0.0159128
chr14:1519406-1520406	PF3D7_1437500	T	C	3.06e-07	0	-0.16	1.18223	1.26558	0.24166	5.67769	0.861067	0.119524	0.312102	0.33627	1.77786	0.572502	0.185555	0.940826	2.46585
chr5:1304689-1305689	PF3D7_0532200	A	G	1.98524e-24	0	0.11	3.15919	1.89827	2.23897	4.15825	0.561851	0.260698	1.43901	0.219813	3.96704	5.07419	0.476796	3.5847	0.657882
chr9:1457186-1458186	PF3D7_0936800	G	A	7.85425e-07	0	-0.16	1.39796	0.103904	0.826576	0.965692	0.174179	0.034771	0.132952	0.238526	0.910192	0.155639	0.372839	1.60348	-0.0232527
chr5:1304329-1305329	PF3D7_0532200	C	A	0.000145178	0.001	0.11	0.869226	1.30406	0.97396	0.662805	0.193744	0.757056	0.108859	0.356555	0.0746289	0.0397946	0.380559	0.85922	0.492142
chr5:1289047-1290047	PF3D7_0532200	T	C	0.00051114	0.003	0.11	0.385619	0.513006	0.0837337	0.39928	0.264031	0.354957	0.0543081	0.118434	-0.0472384	0.0455355	0.129273	0.2969	0.0319322
chr5:1304093-1305093	PF3D7_0532200	A	C	0.00161884	0.007	0.11	0.34193	0.128497	0.122267	0.00901607	0.331772	0.58299	0.112911	0.395792	0.16771	0.178784	1.0318	0.096909	0.322774
chr5:880701-881701	PF3D7_0521500	T	A	0.00494513	0.004	-0.13	0.210744	1.32399	0.280288	0.240307	0.16355	0.132766	0.0554182	0.456486	0.152361	0.0387477	0.222971	0.224434	0.248147
chr14:209092-210092	PF3D7_1406000	C	A	0.000196308	0.001	-0.14	0.809049	0.163449	0.249251	0.310396	-0.00331992	1.20402	0.344796	0.280992	0.482991	0.0287197	0.257672	0.683253	1.22522
chr9:116257-117257	PF3D7_0902600	G	A	2.15671e-09	0	-0.13	1.1184	0.578899	0.623478	5.64578	0.459232	0.667393	1.19974	2.58662	0.677982	0.988798	0.877969	0.23914	0.599119
chr5:1304689-1305689	PF3D7_0532200	A	G	1.27e-11	0	0.11	3.15769	1.84239	2.23897	4.15825	0.545768	0.260698	1.43901	0.219813	3.9673	5.07419	0.476796	3.5847	0.651179
chr14:209092-210092	PF3D7_1406000	C	A	1.92e-11	0	-0.14	0.820709	0.142538	0.249251	0.310396	0.02682	1.20402	0.344796	0.280992	0.485154	0.0287197	0.257672	0.683253	1.19231
chr5:880701-881701	PF3D7_0521500	T	A	3.2e-08	0	-0.13	0.190418	1.37192	0.280288	0.240307	0.173119	0.132766	0.0554182	0.456486	0.146884	0.0387477	0.222971	0.224434	0.274322
chr14:1519406-1520406	PF3D7_1437500	T	C	2.76e-07	0	-0.16	1.17844	1.28582	0.24166	5.67769	0.851466	0.119524	0.312102	0.33627	1.77579	0.572502	0.185555	0.940826	2.47092
chr7:748144-749144	PF3D7_0717200	G	A	1.37e-05	0	-0.17	0.114747	0.546701	0.896199	0.102899	0.493569	0.0723992	0.11827	0.465295	0.459153	0.257893	0.447368	0.251134	2.75364
chr5:312395-313395	PF3D7_0507600	G	T	0.00371	0.005	-0.16	0.270244	0.448449	0.712776	0.554019	0.0211716	0.101459	0.00498584	0.135247	0.206967	0.215287	0.0250956	0.138464	-0.0750508
chr8:380075-381075	PF3D7_0807300	G	A	0.0125	0.009	-0.12	0.509165	1.00463	0.276735	0.282885	0.164922	0.295832	0.335646	0.348114	0.038593	0.0482384	0.387404	0.36344	0.347314
chr9:1383532-1384532	PF3D7_0935400	C	T	0.00408	0.012	-0.13	0.690971	0.226867	1.53937	0.707993	0.202132	0.220963	0.119591	0.0115738	0.203477	0.0455893	0.163954	0.210289	0.118855
chr13:1202679-1203679	PF3D7_1328600	A	G	0.0374	0.046	-0.13	0.468881	0.967932	0.668292	0.575118	0.710885	0.256445	0.268801	0.108255	0.518727	0.301189	0.000156052	0.251306	0.767582
chr13:1199766-1200766	PF3D7_1328600	C	A	0.0374	0.054	-0.13	0.351422	0.0732464	0.0667609	0.527268	0.481639	0.325948	0.0862439	0.198928	-0.0189943	0.0936204	0.0970766	0.0398904	0.304649
chr5:1305555-1306555	PF3D7_0532200	G	T	0.0946	0.234	0.11	0.501449	0.0805796	1.0126	0.0899437	0.324934	0.258339	0.592517	0.543499	-0.0303556	0.0142505	0.794815	0.271723	0.342356
