## Additional file11: Table. S10 for "MalariaSED: a deep learning framework to decipher the regulatory contributions of noncoding variants in malaria parasites"

### Sheet: Sheet1
Input sequence length (bp)	Output position	Output sequence (bp) (Output position x 128bp)	Number of samples in training	Number of samples in validation	Number of samples in test	Pearson correlation
12800	50	6400	2390	511	511	0.55
32000	125	16000	993	212	212	0.61
64000	250	32000	490	105	105	0.63
